# Inferring compound heterozygosity from large-scale exome sequencing data

**DOI:** 10.1101/2023.03.19.533370

**Authors:** Michael H. Guo, Laurent C. Francioli, Sarah L. Stenton, Julia K. Goodrich, Nicholas A. Watts, Moriel Singer-Berk, Emily Groopman, Philip W. Darnowsky, Matthew Solomonson, Samantha Baxter, gnomAD Project Consortium, Grace Tiao, Benjamin M. Neale, Joel N. Hirschhorn, Heidi L. Rehm, Mark J. Daly, Anne O’Donnell-Luria, Konrad J. Karczewski, Daniel G. MacArthur, Kaitlin E. Samocha

**Author notes:** These authors contributed equally: Michael H. Guo and Laurent C. Francioli. List of authors and their affiliations appear at the end of the paper. Correspondence should be addressed to K.E.S.

## Abstract

Recessive diseases arise when both the maternal and the paternal copies of a gene are impacted by a damaging genetic variant in the affected individual. When a patient carries two different potentially causal variants in a gene for a given disorder, accurate diagnosis requires determining that these two variants occur on different copies of the chromosome (i.e., are in *trans*) rather than on the same copy (i.e. in *cis*). However, current approaches for determining phase, beyond parental testing, are limited in clinical settings. We developed a strategy for inferring phase for rare variant pairs within genes, leveraging genotypes observed in exome sequencing data from the Genome Aggregation Database (gnomAD v2, n=125,748). When applied to trio data where phase can be determined by transmission, our approach estimates phase with 95.7% accuracy and remains accurate even for very rare variants (allele frequency < 1×10^−4^). We also correctly phase 95.9% of variant pairs in a set of 293 patients with Mendelian conditions carrying presumed causal compound heterozygous variants. We provide a public resource of phasing estimates from gnomAD, including phasing estimates for coding variants across the genome and counts per gene of rare variants in *trans*, that can aid interpretation of rare co-occurring variants in the context of recessive disease.
