## Supplementary Table 2 for "Inferring compound heterozygosity from large-scale exome sequencing data"

### Sheet: Table_S2_lof_manual_curation
gene_symbol	variant_pair_max_af	n_individuals	variant_1	variant_2	variant_1_manual_curation_flags	variant_2_manual_curation_flags	variant_1_final_lof_curation	variant_2_final_lof_curation	high_confidence_human_knock_out
TTLL10	0.0035866	1	1-1115954-C-T	1-1116222-C-CG		Flag Homopolymer	lof	likely_not_lof	FALSE
C1orf168	0.0060345	1	1-57209907-C-A	1-57224387-A-T	Flag Weak Exon Conservation		lof	likely_lof	TRUE
OBSCN	0.0051566	1	1-228558992-CCA-C	1-228559441-GC-G	Flag Weak Exon Conservation	Flag Homopolymer; Flag Weak Exon Conservation	likely_lof	likely_not_lof	FALSE
RBKS	0.0096753	1	2-28070905-AG-A	2-28081439-C-G			lof	likely_lof	TRUE
GNLY	0.0028958	1	2-85922514-TC-T	2-85923181-T-C	Flag Weak Gene Conservation	Flag In Frame Exon; Flag Weak Gene Conservation	likely_lof	likely_lof	TRUE
DNAH7	0.0035206	1	2-196602786-A-T	2-196759808-A-AT	Flag Last Exon	Flag Minority Of Transcripts; Flag pext < 50% max	not_lof	uncertain	FALSE
OBSL1	0.0088519	1	2-220418334-C-A	2-220419340-G-A	Flag Minority Of Transcripts; Flag Low pext (< 0.2)	Flag MNV/Frame Restoring Indel; Flag Minority Of Transcripts; Flag Low pext (< 0.2)	not_lof	not_lof	FALSE
ANO7	0.0055473	1	2-242128114-C-T	2-242144349-T-TG	Flag Weak Exon Conservation	Flag Low pext (< 0.2)	uncertain	uncertain	FALSE
CCDC66	0.0063415	1	3-56601067-G-A	3-56628033-C-T			lof	lof	TRUE
CCDC66	0.0063415	1	3-56628033-C-T	3-56651613-A-AG		Flag Long Exon	lof	lof	TRUE
CCDC66	0.0063415	1	3-56628033-C-T	3-56653421-CAG-C			lof	lof	TRUE
IGSF10	0.008427	1	3-151154797-T-TAATC	3-151162965-C-A	Flag Last Exon	Flag Weak Exon Conservation; Flag Long Exon	not_lof	likely_lof	FALSE
IGSF10	0.005324	1	3-151154995-G-GTGAT	3-151162965-C-A	Flag Last Exon	Flag Weak Exon Conservation; Flag Long Exon	not_lof	likely_lof	FALSE
MUC4	0.0078302	2	3-195506529-A-AGTGT	3-195513537-A-AGG	Flag Mapping Error; Flag MNV/Frame Restoring Indel; Flag Minority Of Transcripts; Flag Weak Exon Conservation; Flag Low pext (< 0.2)	Flag MNV/Frame Restoring Indel; Flag Minority Of Transcripts; Flag Weak Exon Conservation; Flag Low pext (< 0.2)	not_lof	not_lof	FALSE
MUC4	0.0078302	1	3-195507672-TACTGAGGAAGCGTC-T	3-195513537-A-AGG	Flag Mapping Error; Flag Genotyping Error; Flag Minority Of Transcripts; Flag Weak Exon Conservation; Flag Low pext (< 0.2)	Flag MNV/Frame Restoring Indel; Flag Minority Of Transcripts; Flag Weak Exon Conservation; Flag Low pext (< 0.2)	not_lof	not_lof	FALSE
MUC4	0.0078302	1	3-195510202-G-GCC	3-195513537-A-AGG	Flag Mapping Error; Flag Genotyping Error; Flag MNV/Frame Restoring Indel; Flag Minority Of Transcripts; Flag Weak Exon Conservation; Flag Low pext (< 0.2)	Flag MNV/Frame Restoring Indel; Flag Minority Of Transcripts; Flag Weak Exon Conservation; Flag Low pext (< 0.2)	not_lof	not_lof	FALSE
MUC4	0.0084136	1	3-195510202-G-GCC	3-195513539-CAT-C	Flag Mapping Error; Flag Genotyping Error; Flag MNV/Frame Restoring Indel; Flag Minority Of Transcripts; Flag Weak Exon Conservation; Flag Low pext (< 0.2)	Flag Mapping Error; Flag MNV/Frame Restoring Indel; Flag Minority Of Transcripts; Flag Weak Exon Conservation; Flag Low pext (< 0.2)	not_lof	not_lof	FALSE
MUC4	0.0084136	5	3-195510645-GGATGCTGAGTAAGTGTCGGTGACAGGAAGAGGGGTGGTGTC-G	3-195513539-CAT-C	Flag Mapping Error; Flag Genotyping Error; Flag Minority Of Transcripts; Flag Weak Exon Conservation; Flag Low pext (< 0.2)	Flag Mapping Error; Flag MNV/Frame Restoring Indel; Flag Minority Of Transcripts; Flag Weak Exon Conservation; Flag Low pext (< 0.2)	not_lof	not_lof	FALSE
FGFRL1	0.0055944	2	4-1019054-C-CCA	4-1019054-C-CCACA	Flag Genotyping Error; Flag Homopolymer; Flag Last Exon	Flag Homopolymer; Flag Last Exon	not_lof	not_lof	FALSE
FAM81B	0.0080238	1	5-94772571-A-AC	5-94782320-G-A			lof	lof	TRUE
GPR151	0.0069821	1	5-145895394-G-A	5-145895596-G-T			uncertain	uncertain	FALSE
ARHGEF37	0.0079199	1	5-148977519-G-A	5-148989259-G-A	Flag In Frame Exon		likely_lof	lof	TRUE
WBSCR27	0.0079566	1	7-73254451-CTGTG-C	7-73254451-C-CTG	Flag Homopolymer; Flag Essential Splice Rescue; Flag In Frame Exon	Flag Homopolymer; Flag Essential Splice Rescue; Flag In Frame Exon	not_lof	not_lof	FALSE
KMT2C	0.0081027	1	7-151932961-G-A	7-151962134-G-T	Flag Mapping Error; Flag Genotyping Error; Flag Strand Bias; Flag Low pext (< 0.2)	Flag Genotyping Error; Flag Low pext (< 0.2)	not_lof	not_lof	FALSE
FAM83A	0.0050606	1	8-124195352-G-T	8-124219662-C-T		Flag Genotyping Error; Flag Last Exon; Flag Other Transcript Error	lof	not_lof	FALSE
CNTLN	0.003393	1	9-17135270-T-TG	9-17298291-C-T	Flag Homopolymer		likely_not_lof	lof	FALSE
OR51G1	0.0096113	4	11-4945266-G-A	11-4945356-CTG-C			uncertain	lof	FALSE
FAM186A	0.0043624	1	12-50745788-C-CTG	12-50746232-AG-A	Flag Mapping Error; Flag MNV/Frame Restoring Indel; Flag Low pext (< 0.2)	Flag Mapping Error; Flag Low pext (< 0.2)	not_lof	not_lof	FALSE
SLC26A10	0.0060918	4	12-58017860-G-A	12-58019202-C-T		Flag Minority Of Transcripts; Flag Last Exon	lof	not_lof	FALSE
SDSL	0.006308	1	12-113874567-GC-G	12-113874611-C-T			lof	lof	TRUE
SKA3	0.007642	3	13-21729290-C-CAGTTTTCTT	13-21732265-C-CAAAGCTATGCTGTTCTTTGTAGATGGAATTTTCAAACCAGGAG	Flag Genotyping Error; Flag No Read Data; Flag Essential Splice Rescue; Flag Weak Exon Conservation; Flag Last Exon	Flag In Frame Exon	not_lof	not_lof	FALSE
ATXN3	0.0050491	1	14-92537396-G-GCTGCTGCTGC	14-92537396-G-GCTGCTGCTGCTGC	Flag Genotyping Error; Flag Weak Exon Conservation; Flag Last Exon	Flag Genotyping Error; Flag Weak Exon Conservation; Flag Last Exon	not_lof	not_lof	FALSE
ATXN3	0.0067995	1	14-92537396-G-GCTGCTGCTGCTGC	14-92537396-G-GCTGCTGCTGCTGCTGC	Flag Genotyping Error; Flag Weak Exon Conservation; Flag Last Exon	Flag Genotyping Error; Flag Weak Exon Conservation; Flag Last Exon	not_lof	not_lof	FALSE
EFCAB5	0.0067868	1	17-28268857-G-A	17-28320335-C-A	Flag In Frame Exon		uncertain	lof	FALSE
ZNF599	0.0068045	7	19-35250448-C-A	19-35251141-CTT-C	Flag Mapping Error; Flag Minority Of Transcripts; Flag Low pext (< 0.2); Flag Weak Gene Conservation	Flag Minority Of Transcripts; Flag Low pext (< 0.2)	not_lof	not_lof	FALSE
PIWIL3	0.0082982	1	22-25124021-CTTAAGT-C	22-25124143-C-T	Flag Essential Splice Rescue	Flag In Frame Exon	not_lof	likely_not_lof	FALSE
PIWIL3	0.0082982	1	22-25124143-C-T	22-25155952-TG-T	Flag In Frame Exon	Flag Minority Of Transcripts; Flag Weak Exon Conservation; Flag Other Transcript Error	likely_not_lof	uncertain	FALSE
